# Ligand binding represses bacterial histidine kinase activity by inhibiting its dimerization

**DOI:** 10.1101/2025.05.18.654591

**Authors:** Gaurav D. Sankhe, Jiawei Xing, Merissa Xiao, John Buglino, Huilin Li, Igor B. Zhulin, Michael S. Glickman

## Abstract

Two component systems (TCS) mediate bacterial signal transduction in response to specific environmental conditions. The two components are the sensor kinase (SK), which senses the signal and autophosphorylates on a histidine residue, and a response regulator (RR), which is phosphorylated by the kinase and modifies gene expression. Despite intensive study, the mechanisms of signal sensing by sensor kinases are incompletely defined and the mechanisms by which SKs can sense multiple ligands are unclear. *Mycobacterium tuberculosis* PdtaS/PdtaR is a soluble TCS pair that participates in the Rip1 signal transduction cascade to control virulence by responding to copper and nitric oxide (NO). In contrast to paradigmatic ligand activated SKs, PdtaS is constitutively active without ligand and directly inhibited by Cu or NO, yet it remains unclear how such chemically diverse ligands are sensed. Here we show that PdtaS is a dimeric kinase that constitutively autophosphorylates in trans. Cu and NO both inhibit PdtaS phosphorylation by inhibiting dimerization. Phylogenetic analysis of the PdtaS family reveals conservation of the GAF/PAS dimer interface rather than the ligand binding pockets and mutations in the GAF dimer interface that alter dimerization impair multi-ligand sensing both in vitro and in *M. tuberculosis* cells. These results indicate that a single bacterial kinase can sense chemically diverse inputs through inhibition of dimerization dependent phosphorylation.
