## Supplementary material for "Ligand binding represses bacterial histidine kinase activity by inhibiting its dimerization": Supp Data 2

### Sheet: Conservation of PdtaS
Residue 1	M:79.48	V:3.95	P:0.34	R:0.34	T:0.11
Residue 2	S:48.70	P:22.32	A:10.37	T:1.47	N:0.34	G:0.34	R:0.23	E:0.11	V:0.11	L:0.11	H:0.11
Residue 3	T:57.95	S:16.23	I:4.17	H:1.92	A:1.01	L:0.90	V:0.56	P:0.23	W:0.23	N:0.23	Q:0.23	G:0.23	D:0.11	M:0.11	K:0.11	R:0.11
Residue 4	L:74.18	M:17.70	F:4.62	I:1.35	T:0.11	P:0.11	V:0.11	H:0.11	Q:0.11
Residue 5	S:43.18	T:12.63	N:10.15	G:9.24	R:8.46	A:6.09	D:2.59	P:1.24	I:1.01	E:0.79	Q:0.79	V:0.68	H:0.68	L:0.45	K:0.23	F:0.11	Y:0.11
Residue 6	D:63.47	E:27.06	A:2.59	N:1.80	T:0.90	S:0.90	V:0.45	G:0.45	R:0.23	F:0.23	P:0.11	Q:0.11	M:0.11
Residue 7	L:80.38	I:4.74	R:3.27	V:3.16	P:2.93	M:2.37	T:0.79	Q:0.79	A:0.45	F:0.34	D:0.23	E:0.11	Y:0.11	S:0.11
Residue 8	V:39.01	L:35.06	A:12.51	I:11.72	M:0.90	T:0.45	D:0.11	Q:0.11	R:0.11
Residue 9	A:33.60	R:29.43	E:8.68	L:5.19	S:4.62	T:3.83	H:3.72	Q:3.04	Y:1.92	V:1.35	D:1.24	K:1.24	G:0.68	I:0.45	N:0.34	P:0.23	F:0.23	C:0.11
Residue 10	E:37.09	A:17.14	R:15.22	Q:8.79	D:6.20	S:6.20	T:2.48	H:1.58	K:1.47	N:1.13	G:0.68	L:0.56	I:0.56	F:0.34	V:0.34	P:0.23
Residue 11	H:67.31	Q:10.82	Y:6.65	R:3.95	G:3.16	N:2.37	S:1.35	E:0.90	A:0.90	F:0.68	L:0.56	D:0.45	T:0.34	K:0.34	I:0.11
Residue 12	T:68.21	G:14.32	A:8.79	S:5.86	P:0.79	C:0.45	V:0.45	D:0.34	E:0.23	R:0.11	Q:0.11	I:0.11	H:0.11
Residue 13	D:31.45	A:14.54	R:10.82	G:7.55	S:7.33	V:6.31	T:5.30	E:3.49	M:2.14	Q:2.03	P:1.47	H:1.47	L:1.35	N:1.24	K:1.24	I:1.13	Y:0.45	F:0.34	C:0.23
Residue 14	L:79.82	S:10.82	F:3.38	V:1.80	A:1.47	M:0.79	I:0.68	T:0.45	G:0.34	N:0.11	H:0.11	Q:0.11
Residue 15	S:24.69	D:20.07	P:18.83	G:10.48	T:9.24	R:4.40	A:3.83	E:2.48	K:1.80	Q:1.24	N:1.01	V:0.56	L:0.34	H:0.34	F:0.23	C:0.23	Y:0.11	I:0.11
Residue 16	G:26.83	P:20.63	D:16.69	E:14.77	A:10.03	T:3.04	Q:2.48	S:2.25	R:1.13	V:0.79	H:0.68	K:0.11	N:0.11	L:0.11	I:0.11
Residue 17	A:37.20	E:12.85	D:11.05	S:9.70	G:8.23	N:6.09	T:4.40	V:3.27	R:2.25	P:1.69	Q:1.01	H:0.90	K:0.56	L:0.56	I:0.11
Residue 18	D:61.10	A:24.24	Q:5.41	E:4.28	S:1.69	V:1.13	T:0.79	G:0.79	H:0.23	C:0.11	N:0.11	L:0.11
Residue 19	V:47.46	L:18.26	I:13.64	A:13.53	E:2.25	G:0.90	T:0.68	N:0.68	Q:0.68	S:0.68	R:0.45	M:0.34	H:0.23	K:0.11	F:0.11
Residue 20	E:39.80	D:38.33	A:13.42	G:2.82	R:1.35	N:0.90	S:0.79	Q:0.56	L:0.45	H:0.45	K:0.34	V:0.34	T:0.23	Y:0.23
Residue 21	W:56.93	H:40.59	R:1.58	V:0.23	T:0.11	K:0.11	Y:0.11	A:0.11	L:0.11	Q:0.11
Residue 22	L:91.66	A:2.59	I:2.14	M:1.58	V:0.79	F:0.79	S:0.34	C:0.11
Residue 23	H:60.09	Q:29.99	R:4.40	K:1.13	A:1.13	S:1.13	T:0.68	M:0.34	L:0.34	E:0.23	G:0.23	D:0.11	Y:0.11	N:0.11
Residue 24	L:38.11	R:30.55	A:15.11	S:4.85	M:4.40	Q:2.71	T:1.47	V:0.90	E:0.79	G:0.56	K:0.23	F:0.23	H:0.11
Residue 25	L:71.70	V:23.11	I:5.19
Residue 26	V:72.72	A:11.72	Q:4.62	M:4.40	L:2.82	I:2.48	T:1.13	S:0.11
Residue 27	G:45.43	A:33.71	S:19.39	E:0.45	T:0.34	V:0.34	D:0.11	R:0.11	Q:0.11
Residue 28	D:61.67	E:38.11	A:0.11	Q:0.11
Residue 29	W:92.45	G:5.07	L:1.01	A:0.79	C:0.23	M:0.23	S:0.23
Residue 30	Q:99.32	A:0.34	R:0.34
Residue 31	L:75.31	I:14.32	V:6.31	M:3.83	F:0.11	Q:0.11
Residue 32	L:69.79	I:18.71	V:9.92	M:1.13	A:0.45
Residue 33	A:74.63	S:25.25	G:0.11
Residue 34	D:100.00
Residue 35	L:96.51	M:3.04	T:0.23	I:0.23
Residue 36	S:74.07	A:25.70	V:0.23
Residue 37	F:98.42	S:1.01	L:0.34	A:0.11	V:0.11
Residue 38	A:94.93	S:4.51	G:0.56
Residue 39	D:100.00
Residue 40	L:66.74	I:10.48	F:9.81	Y:8.91	V:3.16	M:0.68	Q:0.11	H:0.11
Residue 41	V:51.63	L:36.30	I:3.72	T:3.49	A:2.59	Q:0.68	M:0.68	R:0.56	H:0.11	S:0.11	G:0.11
Residue 42	L:79.82	M:16.80	I:1.92	V:1.24	F:0.23
Residue 43	W:95.04	S:1.47	A:1.24	F:0.68	Y:0.56	L:0.45	T:0.23	C:0.23	V:0.11
Residue 44	V:65.05	L:21.53	F:4.17	I:4.17	A:2.48	R:0.79	T:0.68	M:0.34	C:0.23	H:0.23	G:0.23	Y:0.11
Residue 45	P:74.30	R:16.12	G:2.93	A:2.14	Q:1.01	D:0.68	K:0.68	E:0.56	S:0.45	H:0.34	T:0.23	N:0.23	C:0.11	Y:0.11	L:0.11
Residue 46	T:29.88	D:16.80	L:13.53	V:11.95	R:9.24	A:5.41	S:4.40	I:2.03	E:1.92	G:1.69	H:0.90	Q:0.79	M:0.56	K:0.34	Y:0.23	N:0.23	C:0.11
Residue 47	R:26.16	D:21.76	A:9.81	E:8.00	G:6.65	P:6.43	S:5.19	T:4.85	Q:3.27	K:2.59	L:1.35	H:1.35	V:1.13	N:0.90	W:0.23	C:0.11	Y:0.11
Residue 48	D:10.82	G:5.64	P:4.06	V:2.82	E:2.14	A:2.14	T:1.69	S:0.56	R:0.34	H:0.34	N:0.23	C:0.11	K:0.11	L:0.11
Residue 49	G:14.77	T:9.92	S:6.76	A:5.75	R:5.30	D:4.74	P:4.40	K:4.06	E:2.82	N:2.25	Q:1.58	H:1.01	L:0.79	V:0.68	M:0.23	I:0.23
Residue 50	G:31.79	S:14.54	R:13.42	A:9.24	D:8.68	E:5.98	T:4.40	V:3.72	Q:1.69	K:1.24	P:1.13	N:1.13	H:0.56	M:0.56	L:0.23	C:0.11	Y:0.11	I:0.11
Residue 51	F:48.03	Y:19.28	W:12.18	L:10.71	V:4.40	I:2.59	M:1.58	A:0.34	H:0.34	Q:0.23	T:0.11	R:0.11
Residue 52	V:54.57	W:18.15	L:14.54	I:8.57	R:1.01	T:0.79	M:0.79	A:0.45	E:0.23	C:0.23	Y:0.23	K:0.11	F:0.11	Q:0.11
Residue 53	A:49.04	C:37.66	S:7.89	V:1.92	T:1.80	Y:1.01	I:0.45	N:0.11
Residue 54	V:69.90	A:8.00	G:7.55	I:7.44	L:6.31	C:0.45	T:0.11	M:0.11
Residue 55	A:86.47	G:7.89	S:4.40	D:0.79	T:0.23	M:0.11
Residue 56	Q:77.34	H:22.32	N:0.23
Residue 57	M:28.86	C:23.00	V:22.55	A:15.56	I:3.49	S:2.37	T:2.25	Y:0.68	Q:0.45	N:0.23	K:0.11	R:0.11	L:0.11	G:0.11
Residue 58	R:99.89
Residue 59	P:99.66	A:0.23
Residue 60	T:48.03	S:25.03	N:21.31	L:3.16	G:0.90	Y:0.45	V:0.34	D:0.23	H:0.23	A:0.11	Q:0.11
Residue 61	T:87.94	S:8.57	G:3.38
Residue 62	A:44.87	G:44.53	S:7.89	T:2.48	R:0.11
Residue 63	P:61.44	A:21.98	S:7.10	H:4.51	Q:1.35	T:1.13	V:1.01	G:0.68	L:0.34	M:0.11	K:0.11	N:0.11
Residue 64	T:99.32	M:0.23	S:0.23	L:0.11
Residue 65	A:39.57	V:32.47	L:13.08	S:11.50	T:1.24	I:0.90	M:0.79	C:0.11	Y:0.11	G:0.11
Residue 66	Y:33.37	F:25.59	H:19.95	L:14.77	Q:1.69	I:1.58	R:1.35	V:0.68	M:0.56	W:0.23	S:0.11
Residue 67	P:20.18	Y:19.84	Q:19.62	V:12.40	L:10.60	H:9.24	T:1.69	D:1.58	A:1.47	S:1.24	F:0.68	E:0.34	N:0.34	M:0.23	I:0.23	G:0.23
Residue 68	D:44.76	E:18.38	R:13.98	T:5.41	S:4.85	A:4.62	N:2.48	H:2.25	Q:1.35	V:0.68	K:0.56	G:0.45	P:0.11	F:0.11
Residue 69	D:99.77	E:0.23
Residue 70	V:24.46	L:14.21	I:12.18	M:11.84	F:11.50	A:9.58	Q:8.57	E:4.06	S:1.01	R:0.79	G:0.68	K:0.45	T:0.23	P:0.11	W:0.11	Y:0.11	H:0.11
Residue 71	V:93.46	I:3.49	L:1.80	A:0.68	T:0.23	S:0.23	M:0.11
Residue 72	G:93.01	E:2.59	S:1.69	A:1.13	T:0.68	D:0.34	N:0.34	K:0.11	R:0.11
Residue 73	T:28.75	S:15.90	R:9.92	Q:8.91	H:8.79	E:6.88	A:5.86	D:5.41	K:3.95	V:2.25	M:1.01	G:0.68	L:0.56	I:0.56	N:0.45	W:0.11
Residue 74	V:17.93	F:16.46	R:15.56	L:11.61	I:10.03	E:6.20	T:5.19	A:2.59	S:2.37	H:2.25	M:2.03	P:1.92	K:1.80	Q:1.47	Y:0.90	N:0.68	G:0.68	D:0.23	C:0.11
Residue 75	V:46.56	I:16.46	A:16.01	L:9.58	F:3.16	S:2.25	P:2.03	T:1.13	M:1.01	N:0.79	R:0.34	Q:0.23	D:0.11	E:0.11	W:0.11	G:0.11
Residue 76	P:28.86	R:14.09	A:11.39	G:9.02	S:8.00	T:7.22	K:6.88	D:5.86	E:3.95	Q:1.35	L:0.90	I:0.68	H:0.68	N:0.45	V:0.45	M:0.11	Y:0.11
Residue 77	A:18.49	R:14.88	P:12.74	G:12.51	E:9.92	V:5.86	T:5.52	S:5.30	K:3.95	D:3.72	Q:1.47	Y:1.13	W:1.13	I:1.01	H:0.90	L:0.68	N:0.23	M:0.11
Residue 78	G:38.67	E:12.85	D:11.84	A:9.70	P:7.89	Q:5.52	S:4.06	T:2.03	N:1.47	V:1.35	R:1.35	H:0.68	L:0.56	W:0.45	I:0.45	K:0.34	F:0.23
Residue 79	R:29.20	E:20.18	W:12.06	Q:8.34	D:7.89	L:5.52	A:4.96	K:2.93	V:2.03	S:1.58	P:1.13	G:1.13	M:0.68	N:0.68	H:0.56	T:0.34	Y:0.34	F:0.23	C:0.11
Residue 80	R:45.89	H:11.05	V:9.58	A:6.88	L:6.54	N:3.72	K:3.61	M:2.59	E:1.69	Q:1.58	I:1.47	S:1.24	T:1.01	D:1.01	G:0.79	Y:0.68	F:0.45	P:0.11
Residue 81	P:53.89	A:15.90	E:4.74	T:4.28	G:3.72	S:2.93	R:2.71	Q:2.59	D:2.03	H:2.03	K:1.92	N:0.68	V:0.68	L:0.56	I:0.45	W:0.34	M:0.23	F:0.23
Residue 82	L:37.54	Q:28.41	H:9.58	M:8.34	P:3.61	V:2.71	A:2.37	T:2.14	I:1.13	E:0.79	S:0.68	R:0.56	Y:0.56	K:0.34	F:0.34	G:0.23	D:0.23	N:0.11	W:0.11
Residue 83	L:45.43	V:36.53	I:12.29	F:3.16	A:1.13	M:1.01	C:0.11	K:0.11
Residue 84	D:36.64	R:11.84	A:11.39	T:10.26	E:8.34	V:3.95	Q:3.95	S:3.04	L:2.37	G:1.58	F:1.47	H:1.47	I:1.24	M:0.68	N:0.56	Y:0.34	P:0.23	C:0.11	K:0.11
Residue 85	R:22.32	A:20.07	E:12.74	V:9.81	Q:6.88	D:5.86	T:5.86	I:4.74	K:3.27	S:2.71	G:1.69	L:1.35	M:1.13	N:0.68	H:0.34	P:0.11	W:0.11
Residue 86	A:89.97	T:3.61	S:3.16	C:1.13	V:1.01	G:0.68	P:0.11
Residue 87	F:28.07	L:23.22	W:14.77	Y:14.32	M:4.74	H:4.06	V:3.49	R:2.48	I:1.92	A:1.80	C:0.23	T:0.11	E:0.11	S:0.11	G:0.11	Q:0.11
Residue 88	D:17.47	E:15.45	R:14.66	A:13.98	T:9.81	S:7.33	V:6.20	L:3.16	Q:3.16	G:2.25	N:1.92	K:1.35	H:1.13	I:0.90	F:0.23	P:0.11	M:0.11	Y:0.11
Residue 89	E:38.44	S:19.50	T:12.18	Q:11.39	D:5.75	R:2.82	G:2.25	A:2.03	H:2.03	L:1.24	N:0.68	K:0.56	V:0.34	P:0.11	C:0.11	I:0.11
Residue 90	G:60.54	R:9.36	A:8.23	Q:6.09	V:3.72	E:3.61	S:1.69	K:1.35	L:1.13	H:1.01	T:0.90	D:0.79	M:0.34	W:0.34	P:0.11	C:0.11	N:0.11	I:0.11
Residue 91	R:61.33	E:7.44	A:6.31	V:4.51	Q:3.95	T:3.83	K:3.27	S:2.25	G:1.92	H:1.35	D:1.35	L:0.68	N:0.56	I:0.11	P:0.11	C:0.11	Y:0.11	F:0.11	M:0.11
Residue 92	I:69.56	V:8.34	L:7.33	P:5.07	A:3.49	T:1.80	S:1.24	M:0.79	E:0.34	Q:0.34	G:0.34	F:0.23	R:0.23	W:0.11	H:0.11
Residue 93	V:38.22	C:12.63	W:7.33	Q:7.10	I:5.98	G:5.07	A:4.62	E:4.40	L:4.17	T:2.14	R:2.14	H:2.03	F:1.35	K:0.79	M:0.45	S:0.45	D:0.23	N:0.11	Y:0.11
Residue 94	R:73.73	D:11.05	T:3.72	V:2.03	Q:1.69	E:1.58	S:1.24	A:0.90	H:0.68	L:0.56	G:0.56	I:0.45	P:0.23	C:0.23	K:0.23	N:0.23	Y:0.11	W:0.11
Residue 95	E:54.79	S:19.84	D:7.44	A:4.96	T:3.83	G:3.38	V:1.35	P:1.01	R:0.68	L:0.45	Q:0.45	N:0.34	I:0.23	H:0.23	K:0.11
Residue 96	G:43.97	S:11.16	E:11.05	R:8.68	A:8.23	D:5.86	T:2.14	V:1.58	P:1.47	N:1.24	K:1.01	H:1.01	Q:0.68	L:0.23	I:0.23	M:0.11	F:0.11
Residue 97	D:53.44	E:17.81	A:8.34	S:5.41	V:2.37	Q:2.14	G:1.92	P:1.69	T:1.35	N:1.24	I:0.90	L:0.79	R:0.34	H:0.34	K:0.11	Y:0.11
Residue 98	P:76.10	A:5.98	T:3.38	G:2.71	E:2.37	D:1.58	V:1.58	Q:1.01	S:1.01	H:0.79	R:0.56	L:0.45	Y:0.23	N:0.23	M:0.11
Residue 99	E:28.52	D:20.52	R:13.98	V:8.68	G:5.64	A:5.19	T:3.72	H:2.48	Q:1.92	S:1.80	N:1.47	P:1.35	K:1.35	L:0.56	Y:0.34	M:0.34	I:0.23	C:0.11
Residue 100	W:75.65	Q:5.86	G:2.48	L:2.25	R:2.25	E:1.80	S:1.80	A:1.58	P:1.13	D:0.68	T:0.68	K:0.45	V:0.34	F:0.23	H:0.23	M:0.11	Y:0.11	N:0.11
Residue 101	R:21.98	Y:17.02	F:10.94	S:9.58	H:7.22	G:4.74	T:4.28	D:3.72	L:3.49	Q:3.16	A:2.93	P:1.92	N:1.69	V:1.47	E:1.01	I:0.90	W:0.90	M:0.45	K:0.34	C:0.23
Residue 102	G:28.86	E:21.98	D:17.59	S:6.65	L:5.19	T:4.06	A:3.04	R:2.37	N:1.47	H:1.47	V:1.35	Q:1.24	P:1.01	Y:0.68	K:0.45	F:0.23	M:0.23	I:0.11	C:0.11
Residue 103	S:4.74	A:0.68	L:0.56	E:0.45	T:0.34	I:0.34	G:0.34	P:0.23	D:0.11	W:0.11
Residue 104	W:1.80	P:1.47	A:0.79	I:0.68	H:0.56	S:0.56	G:0.45	V:0.34	R:0.34	L:0.34	C:0.23	Q:0.23	T:0.11	E:0.11
Residue 105	Q:2.03	D:0.79	E:0.45	R:0.45	L:0.34	G:0.34	P:0.23	K:0.23	Y:0.11	N:0.11	S:0.11	H:0.11
Residue 106	E:26.16	D:24.58	G:18.71	A:7.33	S:4.74	T:3.16	P:3.04	L:2.03	N:1.35	Q:1.13	H:1.13	R:0.68	V:0.34	M:0.23	Y:0.23	K:0.11	I:0.11
Residue 107	V:38.78	T:19.17	Y:7.67	I:7.44	M:4.85	L:3.95	A:2.59	S:2.59	P:2.14	R:1.69	G:1.47	H:0.90	D:0.68	F:0.68	E:0.45	N:0.45	Q:0.23	K:0.11
Residue 108	P:65.16	A:15.22	G:6.65	L:1.92	R:1.69	S:1.47	T:1.13	W:1.13	Q:0.79	H:0.68	D:0.56	E:0.56	M:0.56	V:0.56	F:0.34	C:0.11
Residue 109	V:47.58	T:12.97	A:9.58	L:7.22	M:6.65	I:6.09	R:3.49	P:2.48	S:1.24	H:0.56	G:0.45	Y:0.34	N:0.34	D:0.23	Q:0.23
Residue 110	R:81.29	N:5.52	D:1.80	S:1.47	K:1.35	H:1.35	G:1.13	T:1.01	L:1.01	E:0.79	V:0.79	I:0.56	A:0.45	P:0.34	M:0.34	Q:0.34	Y:0.11
Residue 111	V:42.39	R:20.18	E:18.60	H:7.55	I:3.04	T:1.92	L:1.24	S:1.13	A:1.01	M:0.90	Q:0.45	G:0.45	P:0.23	N:0.23	D:0.11	C:0.11	W:0.11	Y:0.11
Residue 112	E:76.78	R:11.27	D:3.16	Q:2.59	V:1.35	A:1.24	I:0.90	H:0.79	S:0.68	T:0.56	K:0.11	N:0.11	L:0.11	G:0.11
Residue 113	A:61.10	T:15.33	S:12.40	V:8.12	L:1.58	F:0.34	G:0.34	C:0.23	I:0.23	E:0.11	R:0.11
Residue 114	I:57.27	V:36.64	S:2.03	L:1.92	F:0.79	W:0.34	T:0.23	Y:0.23	A:0.23	R:0.11	M:0.11
Residue 115	P:99.44	A:0.23	R:0.11	S:0.11
Residue 116	V:90.64	I:4.62	M:3.04	L:1.24	F:0.45
Residue 117	R:61.67	V:18.60	L:4.40	M:2.59	G:2.14	T:2.03	I:2.03	S:1.35	Q:1.24	A:0.90	P:0.68	K:0.68	C:0.68	F:0.45	W:0.23	E:0.11	N:0.11	H:0.11
Residue 118	R:51.75	H:15.11	F:8.00	L:6.88	Y:6.31	C:3.38	W:2.37	V:1.24	S:1.13	M:1.01	K:0.56	N:0.56	A:0.45	Q:0.45	I:0.34	E:0.23	D:0.11	T:0.11
Residue 119	G:23.79	E:15.56	A:15.56	D:14.77	N:6.43	T:5.64	R:4.51	S:3.72	Q:3.16	P:1.92	H:1.47	K:1.13	V:0.90	L:0.45	C:0.11	I:0.11
Residue 120	G:55.69	D:16.01	E:5.75	S:4.85	P:3.83	A:3.72	N:2.59	T:1.35	R:1.35	Q:1.01	K:0.90	V:0.79	H:0.56	I:0.45	F:0.11	L:0.11
Residue 121	R:44.31	E:12.74	K:6.88	Q:6.31	V:4.96	D:4.28	H:4.28	A:4.17	T:3.49	S:2.71	G:2.14	N:1.35	P:1.13	I:0.45	M:0.23	F:0.23	L:0.23	C:0.11
Residue 122	V:59.75	P:12.29	T:7.22	I:7.22	A:5.75	L:3.61	F:1.24	S:0.90	M:0.79	Y:0.45	C:0.23	K:0.23	G:0.23	R:0.11
Residue 123	I:56.03	V:24.35	L:19.39	F:0.11	M:0.11
Residue 124	A:77.34	G:22.55	S:0.11
Residue 125	V:93.24	I:3.16	L:1.92	A:1.13	T:0.23	Y:0.11	F:0.11	M:0.11
Residue 126	L:40.70	I:35.74	V:21.08	M:2.03	A:0.45
Residue 127	T:32.69	A:27.85	S:15.67	G:12.85	Q:7.44	E:1.58	V:0.90	N:0.23	R:0.23	I:0.23	D:0.11	C:0.11	M:0.11
Residue 128	Q:1.35	R:0.79	H:0.11
Residue 129	R:82.30	H:8.34	S:2.93	K:2.48	T:1.13	Q:1.13	A:0.45	V:0.45	L:0.34	M:0.23	C:0.11	Y:0.11
Residue 130	D:23.45	H:21.76	N:18.83	Q:14.43	S:8.91	E:5.75	A:3.27	R:1.69	T:1.01	V:0.34	K:0.23	Y:0.23	I:0.11
Residue 131	T:78.69	S:4.74	A:3.95	V:3.27	M:2.71	R:1.80	F:1.58	I:1.24	G:0.90	L:0.45	N:0.23	Q:0.23	P:0.11	H:0.11
Residue 132	N:73.17	A:8.68	D:8.34	S:4.28	E:2.03	G:0.90	H:0.56	Y:0.45	R:0.45	T:0.34	V:0.34	Q:0.23	P:0.11	I:0.11
Residue 133	L:83.77	V:3.38	A:2.25	P:2.03	Q:1.69	R:1.35	S:1.01	E:0.90	M:0.90	I:0.79	T:0.56	F:0.56	D:0.23	N:0.11	H:0.11	G:0.11
Residue 134	S:28.75	A:23.11	L:21.53	G:11.50	T:5.19	V:2.14	Q:1.58	E:1.13	N:1.01	P:0.90	H:0.79	R:0.68	I:0.56	D:0.45	M:0.45	F:0.23
Residue 135	G:18.26	T:17.70	S:16.91	E:12.18	A:11.05	V:6.65	D:3.61	Q:3.38	R:2.48	H:2.48	M:1.92	P:0.90	L:0.79	I:0.79	N:0.56	Y:0.23	K:0.11
Residue 136	A:27.40	V:22.77	P:11.05	T:9.24	S:7.33	G:5.19	R:4.28	L:2.93	Q:2.93	M:1.69	I:0.90	D:0.68	E:0.68	H:0.45	N:0.34	K:0.11	F:0.11
Residue 137	R:96.62	K:0.56	Q:0.56	A:0.45	S:0.45	L:0.45	T:0.34	H:0.23	E:0.11	P:0.11	G:0.11
Residue 138	T:57.16	V:10.26	S:7.89	M:6.09	A:3.72	L:3.04	K:2.82	P:2.71	Q:1.80	E:1.35	G:1.01	I:0.79	N:0.68	R:0.45	D:0.11	F:0.11
Residue 139	P:82.86	S:6.88	A:5.98	R:1.47	Q:1.01	V:0.68	T:0.45	K:0.34	G:0.23	N:0.11
Residue 140	S:94.36	G:4.96	N:0.34	A:0.23	L:0.11
Residue 141	R:55.24	P:18.04	Q:9.70	T:4.28	A:3.72	H:2.71	L:1.58	S:1.35	N:1.01	K:0.68	G:0.68	E:0.34	M:0.34	D:0.23	V:0.11
Residue 142	L:88.16	Q:11.39	M:0.45
Residue 143	E:96.39	Q:3.27	D:0.34
Residue 144	L:62.23	I:15.78	T:5.52	R:3.61	V:2.93	S:2.82	A:2.71	M:1.80	Q:1.01	N:0.56	H:0.45	G:0.23	D:0.11	K:0.11	F:0.11
Residue 145	T:36.87	A:31.00	N:18.49	S:11.72	V:1.69	Y:0.11	I:0.11
Residue 146	Y:88.16	F:11.84
Residue 147	L:59.19	R:10.94	N:9.92	V:9.02	Q:3.27	T:1.92	I:1.92	K:1.01	D:0.79	M:0.68	S:0.45	H:0.34	F:0.23	A:0.23	G:0.11
Residue 148	Q:33.60	D:20.41	E:19.95	G:9.02	T:6.88	A:5.30	R:1.47	S:1.47	K:1.35	N:0.34	L:0.11	H:0.11
Residue 149	C:33.03	S:27.85	T:19.39	A:11.84	I:5.41	G:1.01	V:0.90	M:0.34	L:0.23
Residue 150	A:97.86	G:1.13	S:1.01
Residue 151	D:28.64	S:22.21	A:18.60	N:9.92	G:6.88	T:3.72	E:2.48	Y:2.14	R:1.58	H:1.58	Q:1.13	V:0.34	K:0.23	F:0.23	I:0.23	L:0.11
Residue 152	D:81.74	E:8.91	A:3.04	N:1.35	S:0.90	Q:0.79	Y:0.56	V:0.56	M:0.45	K:0.45	L:0.34	G:0.34	H:0.34	T:0.23
Residue 153	L:95.83	I:2.71	M:0.79	V:0.56	F:0.11
Residue 154	A:28.41	C:20.41	L:14.32	F:13.64	T:10.60	V:5.41	S:2.59	M:1.47	Y:1.13	I:1.01	G:0.68	N:0.11	R:0.11	Q:0.11
Residue 155	Q:48.37	R:12.40	A:7.78	G:6.54	H:6.31	L:4.85	K:2.82	E:2.71	T:2.25	D:2.03	S:1.58	N:1.47	V:0.45	I:0.23	M:0.11	W:0.11
Residue 156	M:99.21	L:0.79
Residue 157	I:58.06	V:25.14	L:10.82	G:3.16	M:1.13	C:0.90	A:0.45	T:0.11	F:0.11	S:0.11
Residue 158	A:60.43	S:21.65	T:7.78	V:2.82	C:2.48	G:1.47	N:0.90	R:0.68	E:0.56	P:0.34	D:0.23	Q:0.23	H:0.11	L:0.11	F:0.11	M:0.11
Residue 159	E:24.92	D:24.13	A:14.43	R:10.37	S:6.88	T:4.40	L:3.61	G:2.59	Q:2.25	H:1.92	N:1.80	V:1.69	C:0.34	I:0.34	K:0.23	M:0.11
Residue 160	G:98.08	A:1.47	S:0.45
Residue 161	T:36.53	E:12.51	D:11.05	S:8.23	A:7.10	R:6.88	L:6.20	H:4.40	G:1.80	Y:1.24	F:1.13	W:0.90	Q:0.79	I:0.45	V:0.34	N:0.23	M:0.11	C:0.11
Residue 162	F:91.88	W:4.96	Y:3.04	L:0.11
Residue 163	P:99.77	A:0.23
Residue 164	D:19.95	P:14.99	F:12.40	A:7.55	T:7.10	S:6.99	N:6.65	V:4.74	L:4.40	Y:3.61	Q:3.27	H:3.04	I:1.69	E:1.24	M:0.90	G:0.79	R:0.45	C:0.11
Residue 165	P:34.16	V:11.50	L:10.82	A:9.81	S:6.20	R:4.85	F:4.85	T:4.40	E:3.16	Q:2.48	D:1.92	K:1.13	M:1.01	N:0.90	I:0.68	G:0.68	H:0.68	Y:0.45	W:0.34
Residue 166	G:39.91	E:15.22	A:10.60	D:9.13	R:7.44	N:5.07	S:4.06	T:2.03	K:2.03	M:1.01	V:0.90	L:0.79	Q:0.68	H:0.56	P:0.34	I:0.11
Residue 167	A:23.45	Q:18.49	D:12.51	E:10.26	S:9.02	H:6.99	G:4.96	T:3.95	P:3.95	L:3.27	R:1.13	V:1.01	N:0.34	Y:0.23	M:0.11	I:0.11
Residue 168	P:28.97	R:18.04	Q:9.81	L:6.65	A:6.43	E:6.20	V:5.30	N:4.28	G:3.83	S:3.49	T:2.93	D:1.13	H:0.79	I:0.79	K:0.56	M:0.34	Y:0.11
Residue 169	T:27.73	S:19.84	A:13.42	P:13.08	G:10.26	V:6.43	D:1.47	E:1.01	L:0.90	I:0.45	Y:0.34	M:0.34	K:0.23	F:0.23	H:0.11	R:0.11
Residue 170	D:29.65	G:26.16	E:12.40	M:7.55	A:4.74	L:3.72	N:3.16	S:2.71	R:2.48	I:2.25	T:1.92	V:1.01	H:0.68	Q:0.56	K:0.23	Y:0.11
Residue 171	R:26.49	T:11.05	H:10.94	M:9.92	S:9.81	L:8.23	V:6.43	G:5.64	A:5.07	I:1.80	D:1.01	P:1.01	K:0.90	E:0.45	Q:0.45	F:0.34	Y:0.34	N:0.11
Residue 172	R:35.85	A:13.19	D:9.13	T:8.57	H:8.46	V:7.10	E:5.52	L:5.07	N:2.14	G:1.13	S:1.01	K:0.68	Q:0.68	M:0.56	I:0.45	P:0.34	W:0.11
Residue 173	G:28.30	S:26.49	D:12.74	T:9.92	R:8.46	A:6.31	M:2.59	V:1.24	L:1.13	H:1.01	P:0.68	E:0.45	I:0.34	N:0.23	F:0.11
Residue 174	S:43.97	A:38.67	T:11.05	G:3.38	V:0.68	E:0.56	M:0.56	N:0.45	L:0.23	D:0.11	P:0.11	Q:0.11	I:0.11
Residue 175	P:98.42	L:1.13	V:0.23	A:0.11	S:0.11
Residue 176	R:99.89	S:0.11
Residue 177	V:69.00	A:29.99	I:0.68	P:0.34
Residue 178	G:87.82	S:10.37	N:0.90	A:0.68	T:0.11	V:0.11
Residue 179	D:100.00
Residue 180	G:100.00
Residue 181	L:60.88	F:34.61	M:1.92	V:1.69	I:0.34	C:0.23	A:0.23	Y:0.11
Residue 182	I:54.34	V:23.00	L:19.28	M:2.82	A:0.45	F:0.11
Residue 183	R:98.31	L:0.79	K:0.34	V:0.34	Q:0.11	H:0.11
Residue 184	L:77.56	V:14.77	I:5.30	T:1.35	M:1.01
Residue 185	D:85.79	N:8.34	G:2.48	E:1.24	A:0.90	S:0.90	T:0.11	R:0.11	H:0.11
Residue 186	A:37.20	V:20.29	S:8.34	R:7.67	P:5.19	T:4.96	E:4.96	G:4.40	Q:2.59	D:1.24	K:1.01	L:0.79	I:0.68	M:0.23	N:0.23	F:0.11	H:0.11
Residue 187	D:33.26	E:18.60	A:15.45	S:10.03	G:5.19	N:4.85	T:3.95	H:2.71	Q:2.25	R:1.92	V:1.01	L:0.45	K:0.23	F:0.11
Residue 188	G:98.87	A:0.68	C:0.23	H:0.11	S:0.11
Residue 189	R:23.00	V:17.81	I:11.50	T:9.24	E:8.57	K:8.57	L:5.30	A:4.51	M:2.71	H:2.03	D:1.92	N:1.47	S:1.35	G:0.79	F:0.45	C:0.34	Q:0.34	Y:0.11
Residue 190	V:87.60	T:5.86	A:3.83	I:2.37	F:0.11	M:0.11	S:0.11
Residue 191	T:33.48	V:24.13	Q:10.26	L:9.24	A:7.10	S:4.06	E:3.83	R:3.38	I:2.25	D:0.68	F:0.45	G:0.34	M:0.23	K:0.23	N:0.23	C:0.11
Residue 192	Y:74.63	F:25.37
Residue 193	A:96.84	V:0.90	S:0.79	T:0.68	G:0.45	P:0.11	C:0.11	I:0.11
Residue 194	S:99.77	T:0.23
Residue 195	P:100.00
Residue 196	N:100.00
Residue 197	A:88.95	G:10.48	S:0.56
Residue 198	L:66.97	Q:15.22	V:9.13	I:4.06	M:1.69	R:1.01	T:0.68	A:0.56	S:0.45	K:0.23
Residue 199	S:100.00
Residue 200	A:79.71	V:11.27	C:7.10	N:0.68	D:0.34	L:0.34	S:0.23	T:0.11	G:0.11	M:0.11
Residue 201	Y:62.91	F:33.15	V:1.69	L:1.58	I:0.56	M:0.11
Residue 202	H:44.76	R:41.71	N:11.72	S:0.79	T:0.45	Y:0.34	L:0.23
Residue 203	R:96.96	K:2.48	H:0.45	Q:0.11
Residue 204	L:55.92	M:38.90	I:3.04	F:1.13	V:0.79	A:0.23
Residue 205	G:98.99	N:0.56	T:0.23	A:0.23
Residue 206	L:41.94	F:18.49	V:11.16	H:10.26	W:5.30	Y:3.61	A:3.38	D:2.48	I:0.90	G:0.79	S:0.56	R:0.34	Q:0.34	M:0.34	E:0.11
Residue 207	A:27.96	T:23.00	S:10.48	V:5.41	I:5.30	N:4.85	D:4.28	E:4.17	Q:3.49	P:2.93	L:2.59	H:2.37	M:0.90	G:0.90	K:0.45	R:0.45	F:0.23	Y:0.23
Residue 208	G:33.93	A:25.14	S:15.45	T:9.47	D:8.68	E:5.07	N:0.56	V:0.56	R:0.45	K:0.23	L:0.23	P:0.11	H:0.11
Residue 209	D:52.31	E:27.40	H:6.54	S:4.06	P:2.82	T:2.25	A:1.24	N:1.24	V:0.79	Q:0.34	G:0.34	L:0.23	K:0.11	R:0.11	I:0.11
Residue 210	L:92.22	V:4.51	I:2.14	M:0.68	F:0.34
Residue 211	V:40.70	E:25.59	A:9.24	T:6.20	S:3.72	I:3.27	L:2.48	Q:1.69	G:1.58	M:1.47	D:1.13	K:0.90	N:0.56	R:0.56	P:0.45	H:0.23	Y:0.11
Residue 212	G:92.90	D:2.37	N:1.35	H:1.35	S:0.68	A:0.56	R:0.34	T:0.11	E:0.11	K:0.11
Residue 213	E:22.89	R:13.87	H:12.40	Q:10.60	A:10.03	L:9.92	T:6.54	V:5.19	S:2.93	N:1.47	K:1.01	C:0.90	M:0.56	G:0.56	D:0.45	I:0.34	F:0.23
Residue 214	S:26.16	D:19.73	N:11.50	H:10.82	R:8.79	E:5.19	V:5.07	P:4.06	A:2.48	L:2.48	Q:1.69	T:0.79	Y:0.68	K:0.34	G:0.11
Residue 215	L:97.18	F:1.01	I:1.01	V:0.56	M:0.11
Residue 216	A:49.94	G:18.04	V:12.85	I:5.52	S:4.40	T:3.61	P:2.59	D:1.13	L:0.68	R:0.45	K:0.23	N:0.23	M:0.23
Residue 217	E:35.74	D:15.33	A:12.85	R:8.34	P:5.86	Q:4.85	T:4.06	K:4.06	S:3.61	V:1.80	G:1.35	L:0.68	H:0.56	N:0.45	M:0.23	F:0.11
Residue 218	V:44.53	L:27.28	T:12.18	I:7.55	A:6.54	M:0.68	S:0.45	F:0.34	R:0.23	Q:0.11
Residue 219	T:79.71	V:5.75	A:2.93	H:2.59	S:2.25	I:1.58	L:1.24	F:1.24	N:0.90	D:0.56	C:0.45	M:0.45	G:0.23
Residue 220	R:40.47	A:22.77	T:20.29	S:5.41	G:2.71	L:2.14	K:1.24	M:1.24	Q:0.90	V:0.79	E:0.45	C:0.45	D:0.34	P:0.23	N:0.23	H:0.11	W:0.11
Residue 221	E:21.42	S:14.43	R:14.32	D:11.95	A:10.48	P:10.15	G:7.22	Q:3.61	T:2.82	K:1.47	N:0.68	V:0.56	H:0.34	M:0.23	L:0.23
Residue 222	L:86.58	I:4.62	V:3.95	A:1.80	S:0.68	M:0.56	D:0.34	H:0.34	T:0.23	P:0.23	C:0.23	R:0.11	F:0.11	Q:0.11
Residue 223	V:28.97	A:20.63	L:20.29	I:20.18	C:4.28	S:1.92	M:1.35	T:0.56	N:0.56	P:0.34	G:0.23	Q:0.23	D:0.11	H:0.11	F:0.11
Residue 224	P:25.93	S:13.87	T:13.30	A:10.15	E:7.78	D:6.65	G:4.85	R:4.17	K:4.06	Y:2.37	H:1.24	L:1.01	N:1.01	V:1.01	Q:1.01	I:0.11	W:0.11	F:0.11	M:0.11
Residue 225	D:46.00	P:11.39	S:8.34	G:7.44	A:6.65	T:4.62	Q:3.38	E:3.16	H:2.48	V:1.47	N:1.13	R:1.13	L:0.45	Y:0.34	K:0.23	I:0.11
Residue 226	P:33.03	R:13.75	S:2.48	A:1.69	K:1.47	G:0.90	T:0.68	E:0.34	N:0.34	D:0.23	Q:0.23	M:0.11	L:0.11	H:0.11
Residue 227	F:28.18	L:7.55	V:3.04	M:0.34	E:0.23	D:0.11	A:0.11	G:0.11
Residue 228	E:20.74	D:14.32	A:2.93	V:0.56	T:0.34	G:0.34	S:0.23	P:0.11	K:0.11	Y:0.11	Q:0.11	I:0.11	H:0.11
Residue 229	A:23.68	R:21.31	G:16.12	S:9.02	K:8.91	Q:4.74	D:3.49	H:2.59	E:1.80	N:1.69	T:1.47	L:1.35	P:0.90	V:0.56	M:0.56	W:0.11	Y:0.11	I:0.11
Residue 230	R:22.55	E:13.30	Q:12.29	T:11.05	G:10.15	A:7.78	S:5.07	L:4.85	D:3.95	H:2.37	V:1.58	N:1.35	K:1.01	M:0.56	I:0.56	P:0.45	F:0.11
Residue 231	P:30.44	E:26.04	D:12.51	A:7.44	T:5.52	V:4.85	Q:3.38	M:2.59	L:2.14	I:1.35	S:1.01	N:0.56	H:0.56	K:0.45	G:0.23	Y:0.11
Residue 232	V:46.67	D:12.18	A:10.94	L:10.71	I:7.22	T:3.27	R:2.59	M:2.59	F:2.14	H:0.45	S:0.34	P:0.11	G:0.11
Residue 233	D:41.04	A:28.18	E:16.23	V:3.61	S:3.27	N:1.92	G:1.69	T:1.24	H:1.01	R:0.34	I:0.23	P:0.11	K:0.11	C:0.11	L:0.11	Q:0.11
Residue 234	E:63.70	A:9.58	N:6.65	D:4.28	Q:3.49	H:2.82	T:2.25	G:1.69	S:1.47	R:1.01	K:0.56	V:0.56	P:0.34	M:0.34	L:0.23	F:0.11	Y:0.11	I:0.11
Residue 235	S:27.40	T:17.14	R:14.32	A:13.87	H:10.26	G:4.74	M:3.95	D:3.83	Y:1.58	V:0.68	K:0.56	N:0.56	P:0.45	C:0.23	L:0.23	I:0.11
Residue 236	L:53.55	I:25.59	V:13.42	M:5.07	A:0.79	F:0.56	W:0.34	T:0.23	Q:0.23	P:0.11
Residue 237	P:25.59	S:14.99	R:13.87	L:9.47	A:8.12	V:6.65	T:5.41	Q:3.38	D:2.71	M:2.48	E:2.14	G:1.69	I:1.01	H:0.68	K:0.56	N:0.56	W:0.34	F:0.23
Residue 238	A:29.76	L:22.89	D:10.60	V:7.67	K:6.43	S:4.62	G:4.28	E:2.37	T:2.25	W:2.25	I:2.03	M:1.47	R:1.24	N:0.56	H:0.56	P:0.34	Q:0.34	Y:0.23
Residue 239	V:47.01	A:29.76	L:9.70	S:8.00	T:3.27	I:0.68	M:0.56	G:0.45	R:0.23	C:0.11	Q:0.11
Residue 240	L:49.27	V:28.07	A:15.78	I:2.59	M:2.25	T:0.90	C:0.56	F:0.23	G:0.11	S:0.11
Residue 241	S:19.28	G:18.38	T:17.81	A:16.91	M:7.78	R:7.22	D:6.20	E:2.48	Q:1.35	V:0.90	L:0.68	H:0.45	N:0.23	F:0.11	I:0.11
Residue 242	G:93.35	D:1.47	A:1.47	R:1.13	V:0.68	T:0.45	Q:0.34	E:0.23	H:0.23	S:0.23	P:0.11	L:0.11	I:0.11
Residue 243	R:1.13	P:0.68	D:0.34	E:0.34	A:0.34	V:0.11	Q:0.11	G:0.11
Residue 244	R:53.33	G:10.82	K:9.13	E:7.22	W:6.76	D:4.28	Q:2.37	T:1.35	S:0.90	A:0.79	N:0.68	Y:0.68	L:0.56	V:0.34	H:0.34	I:0.23	M:0.11
Residue 245	A:51.86	S:9.92	P:7.33	M:5.30	V:4.96	T:3.49	F:3.16	R:2.03	E:1.92	L:1.69	G:1.47	I:1.35	H:1.35	K:1.24	Q:0.90	D:0.79	Y:0.79	N:0.23	W:0.11
Residue 246	P:52.87	S:14.54	G:12.06	A:7.67	H:7.33	D:1.24	L:0.90	Q:0.79	N:0.68	T:0.56	V:0.45	Y:0.34	F:0.23	E:0.11	K:0.11
Residue 247	R:29.65	W:26.61	M:13.75	L:5.64	P:4.40	A:3.72	Q:2.59	D:2.59	S:2.37	T:2.14	K:1.92	V:1.69	G:0.90	H:0.90	E:0.45	N:0.23	I:0.11	Y:0.11	F:0.11
Residue 248	R:64.49	E:15.56	D:11.84	P:3.38	Q:1.24	G:0.90	A:0.79	S:0.79	L:0.34	T:0.23	M:0.11	W:0.11	H:0.11
Residue 249	T:41.60	M:21.42	A:12.29	V:5.52	I:4.17	R:3.72	K:2.93	F:2.48	S:2.03	L:2.03	G:0.68	Q:0.68	C:0.23	E:0.11
Residue 250	E:78.13	D:21.53	H:0.11	M:0.11
Residue 251	V:45.21	I:34.61	L:9.92	A:6.76	M:1.47	F:1.13	T:0.34	Y:0.34	C:0.11
Residue 252	E:60.88	D:22.55	G:8.46	A:2.59	R:1.58	V:1.13	T:1.01	S:1.01	N:0.23	H:0.23	K:0.11	Q:0.11
Residue 253	A:52.65	S:19.84	G:10.71	T:7.44	N:3.83	V:2.25	D:0.68	H:0.56	R:0.56	K:0.45	Y:0.34	C:0.23	L:0.11	F:0.11
Residue 254	R:46.22	G:15.90	D:9.58	N:7.55	H:4.85	A:3.61	E:2.82	K:2.59	S:2.25	Q:1.47	P:0.90	T:0.68	M:0.45	V:0.23	L:0.23	Y:0.11	I:0.11
Residue 255	G:70.57	D:7.10	R:5.41	A:4.28	S:3.72	E:3.61	T:1.80	Q:1.58	N:0.56	L:0.45	K:0.23	V:0.23	M:0.11	Y:0.11	H:0.11
Residue 256	A:48.03	V:34.39	G:4.85	T:4.51	S:3.95	C:2.93	I:0.56	N:0.23	L:0.23	P:0.11	R:0.11
Residue 257	T:43.63	V:19.73	A:15.67	S:12.63	I:3.16	C:2.59	H:0.90	N:0.45	M:0.45	F:0.23	Q:0.23	W:0.11	G:0.11
Residue 258	V:53.21	L:26.72	I:9.58	M:9.13	A:0.90	T:0.34
Residue 259	L:40.02	S:23.79	Q:14.66	I:11.05	T:4.28	V:2.59	D:0.79	A:0.68	R:0.68	M:0.45	F:0.34	H:0.23	G:0.23	N:0.11
Residue 260	L:58.06	V:14.77	F:8.68	I:5.64	T:4.74	M:4.17	A:2.48	R:0.56	W:0.23	S:0.23	Y:0.11	H:0.11	G:0.11
Residue 261	R:99.10	L:0.56	T:0.11	I:0.11
Residue 262	A:63.47	T:19.95	S:11.27	V:3.16	I:0.68	L:0.56	C:0.23	M:0.23	R:0.11	F:0.11	G:0.11
Residue 263	I:49.83	L:37.54	V:10.94	M:1.35	W:0.11	Q:0.11
Residue 264	P:93.01	V:3.61	A:1.69	G:0.90	S:0.56	T:0.11
Residue 265	L:92.00	I:4.74	V:2.25	M:0.45	T:0.34	F:0.11
Residue 266	R:42.50	V:11.05	T:9.70	K:9.24	M:6.54	I:4.85	L:4.62	Q:3.95	A:1.35	H:1.35	S:1.01	D:0.90	E:0.79	N:0.79	Y:0.56	F:0.34	W:0.23	C:0.11
Residue 267	P:46.56	V:12.85	D:10.60	E:7.44	A:4.96	S:3.27	R:3.16	N:2.93	H:2.48	T:1.80	I:1.58	L:0.90	Q:0.90	G:0.34	F:0.11
Residue 268	R:17.70	H:16.57	A:14.77	G:12.51	K:8.79	E:6.43	D:4.74	S:3.95	Q:3.83	P:3.27	N:2.82	L:1.58	T:1.35	Y:0.68	M:0.34	V:0.23
Residue 269	G:87.26	E:1.69	K:1.69	S:1.58	D:1.47	H:1.24	A:1.13	N:1.01	T:0.90	R:0.79	Q:0.68	P:0.23	L:0.23
Residue 270	E:26.27	V:12.40	T:10.48	Q:10.37	R:10.15	A:7.33	D:5.98	G:4.85	K:3.95	S:2.37	H:2.25	N:2.03	P:0.34	L:0.34	I:0.34	C:0.23	M:0.11	W:0.11
Residue 271	R:46.67	P:16.91	H:10.15	A:8.68	S:5.41	E:3.04	L:3.04	V:1.01	T:0.79	N:0.79	I:0.79	G:0.68	D:0.56	Q:0.56	Y:0.45	M:0.34
Residue 272	I:39.23	A:17.14	V:13.98	T:8.46	S:4.06	F:3.49	L:3.04	R:2.14	E:1.58	H:1.24	Y:1.13	D:0.90	M:0.68	W:0.68	G:0.68	N:0.45	P:0.34	K:0.34	Q:0.23	C:0.11
Residue 273	G:98.76	A:0.56	E:0.45	S:0.11
Residue 274	A:87.71	S:8.23	G:3.04	T:0.34	V:0.34	P:0.23
Residue 275	L:53.44	I:16.57	V:15.45	A:12.85	M:1.24	T:0.11	F:0.11	G:0.11
Residue 276	V:75.87	I:12.74	L:9.81	M:0.90	A:0.56
Residue 277	L:95.04	M:2.93	V:1.58	I:0.23	F:0.11
Residue 278	V:36.19	C:26.83	L:18.83	I:14.09	A:1.47	S:1.01	T:0.90	M:0.45	G:0.11
Residue 279	R:98.42	Q:0.79	H:0.45	C:0.11	N:0.11
Residue 280	D:98.20	E:0.90	N:0.79
Residue 281	V:92.56	I:6.20	M:0.79	A:0.23	N:0.11
Residue 282	T:83.09	S:16.80
Residue 283	E:81.74	D:17.70	A:0.34	Q:0.11
Residue 284	L:54.34	V:40.02	I:3.95	M:0.79	Q:0.45	A:0.11	S:0.11	R:0.11
Residue 285	R:77.00	K:22.66	T:0.11	N:0.11
Residue 286	R:81.40	H:11.61	W:2.71	S:1.80	L:1.01	N:0.56	T:0.11	D:0.11	K:0.11	A:0.11	V:0.11	I:0.11	G:0.11
Residue 287	R:86.58	Q:11.27	L:0.68	H:0.56	K:0.45	T:0.23	D:0.11
Residue 288	D:54.68	E:44.98	Q:0.23
Residue 289	R:81.62	Q:8.23	L:4.28	M:3.49	K:1.80	A:0.34	E:0.11
Residue 290	E:57.50	A:38.78	Q:2.48	D:0.45	L:0.45	T:0.11	V:0.11
Residue 291	L:99.21	I:0.56	M:0.11
Residue 292	I:36.41	L:28.18	M:17.70	V:17.25	R:0.23	F:0.11
Residue 293	T:63.81	S:35.51	Y:0.34	V:0.23
Residue 294	K:99.44	R:0.45
Residue 295	D:97.18	E:2.37	N:0.34
Residue 296	A:99.32	V:0.56
Residue 297	T:99.44	M:0.34	L:0.11
Residue 298	I:99.89
Residue 299	R:99.21	K:0.68
Residue 300	E:99.89
Residue 301	I:98.76	V:0.56	M:0.56
Residue 302	H:99.89
Residue 303	H:99.89
Residue 304	R:99.89
Residue 305	V:99.89
Residue 306	K:99.89
Residue 307	N:99.89
Residue 308	N:99.89
Residue 309	L:99.89
Residue 310	Q:99.10	A:0.79
Residue 311	T:94.59	S:5.07	A:0.23
Residue 312	V:99.89
Residue 313	A:91.88	S:7.67	Q:0.34
Residue 314	A:86.92	S:12.85	T:0.11
Residue 315	L:99.77	V:0.11
Residue 316	L:99.89
Residue 317	R:99.89
Residue 318	L:80.72	I:11.95	M:7.22
Residue 319	Q:99.89
Residue 320	A:76.10	S:20.63	G:1.80	T:0.45	V:0.34	M:0.34	E:0.11	F:0.11
Residue 321	R:99.89
Residue 322	R:99.77	S:0.11
Residue 323	T:32.02	M:21.76	I:14.54	V:11.72	L:10.71	S:7.44	A:1.35	G:0.11
Residue 324	D:18.83	G:11.27	H:10.37	E:9.02	T:8.91	S:8.91	N:7.22	A:6.88	Q:6.20	R:5.07	K:2.48	V:2.37	P:2.25
Residue 325	S:35.17	N:24.35	V:9.70	A:7.10	I:6.09	E:5.41	T:3.83	D:2.25	M:1.92	Q:1.24	H:1.13	L:0.68	P:0.34	Y:0.34	F:0.11	G:0.11
Residue 326	P:44.76	D:16.57	E:16.46	A:11.39	G:2.59	S:1.92	T:1.69	V:1.69	Q:1.13	R:0.45	L:0.34	K:0.23	N:0.23	H:0.23	M:0.11	I:0.11
Residue 327	E:69.79	A:9.58	D:4.85	R:3.49	S:3.04	Q:2.48	V:1.80	T:1.58	G:1.13	P:0.79	K:0.56	I:0.23	H:0.23	M:0.11	N:0.11	L:0.11
Residue 328	A:66.97	G:28.07	V:2.71	T:1.80	S:0.34
Residue 329	R:73.51	K:18.26	Q:3.27	T:1.58	S:1.35	A:0.79	V:0.34	I:0.34	G:0.23	L:0.11	H:0.11
Residue 330	E:30.33	A:25.82	Q:10.37	D:7.67	V:4.85	L:4.51	S:3.72	T:3.38	G:2.59	R:2.37	H:1.47	M:1.01	N:0.56	I:0.45	K:0.34	W:0.23	F:0.11	Y:0.11
Residue 331	A:92.45	G:4.85	S:1.80	V:0.45	E:0.11	P:0.11	Q:0.11
Residue 332	L:99.66	I:0.23
Residue 333	E:37.99	T:11.72	D:11.05	A:6.54	G:6.20	N:6.09	I:5.30	S:4.85	Q:4.06	L:2.37	M:1.58	R:0.68	V:0.56	H:0.34	F:0.34	K:0.23
Residue 334	E:81.62	Q:15.33	D:1.47	H:0.68	K:0.23	N:0.23	R:0.23	G:0.11
Residue 335	A:64.49	S:35.40
Residue 336	V:70.01	M:25.70	T:1.69	E:1.47	Q:0.68	D:0.23	I:0.11
Residue 337	R:98.08	S:1.24	Q:0.23	G:0.23	A:0.11
Residue 338	R:99.89
Residue 339	V:98.20	I:1.69
Residue 340	A:32.92	G:32.47	S:21.42	T:9.47	E:1.35	D:0.79	N:0.79	Q:0.34	R:0.34
Residue 341	S:69.00	T:16.12	A:14.09	V:0.34	I:0.34
Residue 342	I:99.89
Residue 343	A:98.87	S:1.01
Residue 344	L:45.10	I:26.49	V:18.49	M:4.40	S:2.14	Q:1.24	T:1.13	A:0.79	F:0.11
Residue 345	V:99.55	I:0.34
Residue 346	H:99.89
Residue 347	E:72.83	D:26.49	Q:0.34	N:0.23
Residue 348	T:68.43	A:14.43	M:5.86	S:3.95	L:2.82	I:1.92	F:1.24	V:1.01	R:0.11	G:0.11
Residue 349	L:99.77	V:0.11
Residue 350	S:90.76	A:9.02	T:0.11
Residue 351	Q:36.08	M:24.46	E:10.03	G:8.23	H:7.22	T:4.28	L:1.58	V:1.24	R:1.24	A:1.13	K:0.90	Y:0.79	N:0.79	I:0.79	S:0.79	F:0.34
Residue 352	S:41.60	G:18.71	T:17.36	A:13.42	N:6.43	M:0.90	D:0.34	E:0.34	Q:0.34	V:0.23	P:0.11	I:0.11
Residue 353	V:35.40	L:32.69	P:8.79	S:7.44	F:4.40	I:3.72	R:3.27	A:2.25	G:0.79	D:0.45	T:0.23	Y:0.23	E:0.11	N:0.11
Residue 354	D:60.20	E:17.36	A:7.44	S:5.41	N:3.83	T:3.16	G:1.58	R:0.56	L:0.11	Q:0.11	M:0.11
Residue 355	E:75.65	Q:16.12	D:6.43	G:0.68	A:0.45	S:0.34	N:0.11	H:0.11
Residue 356	R:16.57	E:16.35	N:10.03	T:9.47	V:8.23	S:8.00	A:7.67	Q:6.20	L:4.40	I:3.38	H:2.82	D:2.25	K:1.35	M:1.35	F:1.24	Y:0.23	P:0.11	C:0.11	W:0.11
Residue 357	V:95.83	I:2.93	L:0.68	A:0.45
Residue 358	D:53.10	E:21.98	N:12.74	A:4.62	P:2.37	S:1.47	V:0.79	K:0.68	Q:0.68	G:0.68	L:0.23	H:0.23	T:0.11	M:0.11	R:0.11
Residue 359	F:67.42	L:26.83	V:4.17	I:1.01	M:0.45
Residue 360	D:99.55	S:0.23	N:0.11
Residue 361	E:42.73	D:27.62	G:8.34	A:5.64	Q:4.51	V:2.93	T:2.59	K:2.37	S:2.03	N:0.34	R:0.34	H:0.34	L:0.11
Residue 362	V:45.77	I:36.98	L:13.53	M:3.04	A:0.56
Residue 363	A:30.78	V:30.78	F:15.11	I:11.95	L:8.34	M:1.69	T:1.13	G:0.11
Residue 364	D:81.62	G:7.44	E:3.38	A:2.82	S:1.47	Q:0.90	K:0.45	R:0.45	T:0.34	N:0.34	P:0.23	V:0.23	H:0.23
Residue 365	R:84.78	Q:5.98	K:4.62	N:1.47	T:0.68	P:0.56	S:0.56	G:0.56	A:0.23	L:0.23	H:0.23
Residue 366	V:46.56	L:28.41	I:10.37	Q:4.51	A:3.83	S:3.38	G:1.13	T:0.90	C:0.23	M:0.23	N:0.11	H:0.11
Residue 367	L:48.37	I:13.08	A:10.48	V:9.81	G:6.31	F:4.62	M:2.25	T:1.47	S:1.35	R:1.24	C:0.79
Residue 368	P:30.55	R:21.42	A:12.85	S:7.89	L:5.64	K:5.07	T:4.74	M:3.95	E:1.80	G:1.58	Q:1.35	V:1.24	D:0.79	N:0.45	H:0.34	F:0.11
Residue 369	M:43.29	L:27.62	I:12.51	A:8.68	V:3.38	T:1.58	S:1.24	G:0.56	H:0.45	N:0.34	F:0.11
Residue 370	V:35.17	A:22.89	M:16.46	L:9.47	I:8.57	T:3.61	S:3.61
Residue 371	A:42.39	G:14.54	T:13.98	N:9.13	V:8.46	S:6.09	L:2.59	M:0.90	R:0.79	I:0.45	P:0.34	K:0.11
Residue 372	E:50.96	D:47.69	S:0.56	T:0.34	Q:0.11	H:0.11
Residue 373	V:79.93	L:9.13	I:7.22	G:1.92	A:0.68	M:0.56	F:0.23	Y:0.11
Residue 374	A:62.80	S:23.90	G:7.22	T:3.95	V:0.56	N:0.45	W:0.45	M:0.34	D:0.11
Residue 375	S:37.09	A:26.27	T:15.45	P:8.00	V:3.83	G:3.61	L:1.58	R:1.01	Q:0.79	I:0.56	D:0.45	N:0.34	M:0.23	E:0.11
Residue 376	A:21.76	V:19.39	P:15.22	T:14.09	S:7.78	G:4.28	L:2.48	I:1.69	R:1.47	Q:0.56	H:0.45	E:0.34	F:0.23	N:0.23	M:0.11
Residue 377	G:24.46	E:22.77	D:14.99	N:11.27	S:5.19	A:5.07	T:3.16	H:1.69	R:0.90	Q:0.56	M:0.45	P:0.34	V:0.23	L:0.11	W:0.11
Residue 378	T:27.51	A:15.56	G:13.87	S:12.74	V:6.09	Q:5.30	R:4.85	P:4.51	D:2.14	E:1.80	N:1.13	I:1.13	F:0.90	H:0.79	K:0.56	M:0.34	C:0.11
Residue 379	R:25.93	P:17.25	T:11.61	A:8.34	Q:8.34	S:7.78	K:6.31	H:5.41	V:2.03	G:2.03	E:1.47	L:1.24	D:1.01	N:0.56	I:0.23	M:0.11	Y:0.11
Residue 380	V:69.45	I:14.88	A:13.42	L:1.01	T:0.34	P:0.34	M:0.23	S:0.11
Residue 381	R:43.74	T:11.84	H:8.34	K:7.22	A:6.09	V:5.52	S:5.07	Q:3.61	G:2.25	E:2.03	L:1.35	D:0.79	M:0.68	N:0.68	Y:0.23	I:0.23	C:0.11
Residue 382	V:26.04	T:20.97	P:16.57	I:13.75	M:6.43	L:4.96	G:4.40	A:3.72	F:0.90	C:0.79	S:0.79	Y:0.23	W:0.11	H:0.11
Residue 383	R:47.13	V:9.92	K:9.13	E:6.09	T:5.41	N:4.74	S:3.83	H:3.61	Q:3.27	A:2.71	L:1.69	I:1.13	D:0.34	C:0.23	Y:0.23	G:0.23	M:0.11
Residue 384	R:78.69	K:5.41	S:4.62	V:3.49	Q:1.47	F:1.24	L:1.24	T:1.13	H:0.90	I:0.68	M:0.23	A:0.23	C:0.23	N:0.11	Y:0.11
Residue 385	E:25.03	T:23.68	V:13.98	S:10.26	D:5.98	R:5.30	I:3.95	Q:2.82	A:2.71	K:2.14	N:1.13	G:1.01	L:0.68	H:0.45	F:0.34	M:0.23	C:0.11
Residue 386	G:96.73	D:1.58	S:0.79	T:0.23	N:0.23	A:0.11	H:0.11
Residue 387	S:41.71	T:13.64	R:13.53	D:7.44	E:5.41	A:5.19	K:2.82	Q:2.48	G:2.37	N:1.80	H:1.47	V:0.68	L:0.45	M:0.34	I:0.23	P:0.11	F:0.11
Residue 388	F:80.05	L:16.35	I:1.24	V:0.68	A:0.56	P:0.23	C:0.23	M:0.23	H:0.11	R:0.11
Residue 389	G:99.10	E:0.23	S:0.23	D:0.11	A:0.11
Residue 390	V:48.48	E:9.70	I:9.47	L:6.65	T:6.54	M:4.51	S:3.49	A:3.04	R:2.03	Q:1.24	D:1.01	K:1.01	G:0.68	P:0.56	H:0.56	F:0.45	N:0.23	Y:0.11
Residue 391	L:75.42	V:14.21	F:5.07	I:4.17	M:0.68	H:0.11	G:0.11
Residue 392	P:52.54	D:15.33	S:12.18	A:4.96	G:4.17	T:2.37	V:2.14	R:1.58	E:1.24	N:1.01	Q:0.79	K:0.68	H:0.45	L:0.23	I:0.11
Residue 393	A:62.91	S:33.48	G:1.58	P:0.90	T:0.45	N:0.23	Q:0.23
Residue 394	E:57.16	D:20.74	A:8.34	Q:3.95	L:2.37	V:1.47	T:1.35	G:1.13	R:0.90	S:0.79	K:0.56	N:0.45	M:0.34	P:0.11	H:0.11
Residue 395	V:18.60	R:15.33	I:14.09	L:11.39	Y:11.27	D:6.88	T:6.20	A:5.98	F:2.37	M:2.03	S:1.92	Q:1.24	K:0.68	E:0.56	N:0.45	H:0.34	G:0.34	C:0.11
Residue 396	A:99.10	V:0.23	S:0.23	P:0.11
Residue 397	T:92.33	M:5.07	S:1.13	A:0.34	N:0.34	H:0.23	P:0.11	I:0.11
Residue 398	P:70.46	A:19.62	S:8.00	T:0.90	N:0.45	G:0.23
Residue 399	L:95.83	M:1.69	I:1.24	V:0.56	W:0.11	F:0.11
Residue 400	A:48.37	V:32.58	S:12.06	I:6.09	T:0.34	L:0.11
Residue 401	M:63.81	L:32.13	V:2.03	I:0.79	T:0.45	Q:0.34
Residue 402	V:77.11	A:18.49	I:3.38	G:0.45	T:0.11
Residue 403	L:72.83	I:14.88	V:10.48	M:0.79	F:0.34	Y:0.11	S:0.11
Residue 404	T:78.58	N:11.95	A:5.52	S:1.58	M:1.24	V:0.56	I:0.11
Residue 405	E:99.55
Residue 406	L:84.33	V:11.84	I:3.16	A:0.11	M:0.11
Residue 407	V:53.33	L:35.29	I:6.99	M:1.80	A:1.13	C:1.01
Residue 408	Q:60.32	T:24.69	H:5.75	L:4.40	I:1.80	A:1.24	S:1.13	N:0.11	G:0.11
Residue 409	N:99.55
Residue 410	A:96.51	S:2.93	C:0.11
Residue 411	V:56.14	L:16.91	I:15.33	A:6.20	M:2.71	F:1.69	T:0.23	S:0.23	H:0.11
Residue 412	E:92.56	Q:3.61	A:1.92	G:0.79	S:0.23	D:0.11	V:0.11	R:0.11	L:0.11
Residue 413	H:99.55
Residue 414	G:65.95	A:33.48	S:0.11
Residue 415	F:50.73	L:29.76	Y:16.91	V:0.45	A:0.23	W:0.23	I:0.23	M:0.23	C:0.11	S:0.11
Residue 416	A:25.48	D:18.26	P:17.14	G:12.06	E:7.10	S:5.07	R:4.40	T:2.48	V:2.37	Q:1.35	K:1.13	N:1.01	L:0.56	H:0.45	I:0.11
Residue 417	P:25.59	G:11.39	A:8.68	E:6.88	D:4.96	S:3.27	T:2.37	R:1.01	Q:0.79	L:0.56	N:0.45	V:0.45	K:0.34	M:0.11
Residue 418	G:45.89	D:8.91	A:8.91	E:6.88	R:6.09	T:4.51	S:3.61	N:2.59	H:2.25	P:1.80	Q:1.80	K:1.35	Y:1.35	V:1.35	L:0.45	C:0.11
Residue 419	A:4.06	T:2.82	R:1.24	V:1.01	Q:1.01	G:0.90	S:0.56	D:0.34	E:0.34	H:0.34	K:0.23	N:0.11	I:0.11
Residue 420	R:23.22	E:16.23	A:11.61	Q:10.48	G:9.81	D:5.07	S:5.07	V:4.17	T:3.95	P:3.95	K:2.93	L:1.24	H:1.01	N:0.34	M:0.11	C:0.11	F:0.11	I:0.11
Residue 421	S:13.53	E:13.08	G:12.51	P:11.27	D:9.13	T:8.57	A:8.00	Q:6.54	R:5.41	H:2.82	V:2.71	F:1.47	K:1.35	N:1.24	L:0.68	Y:0.56	I:0.34	C:0.11	M:0.11
Residue 422	G:88.05	A:4.96	P:2.48	S:0.90	R:0.79	K:0.56	D:0.45	T:0.34	N:0.34	L:0.23	Q:0.23	E:0.11	C:0.11	I:0.11
Residue 423	T:29.20	E:25.59	S:9.36	R:8.68	A:3.83	V:3.38	C:3.16	Q:3.04	D:2.93	L:2.71	N:2.25	K:1.80	H:1.69	I:1.01	G:0.45	M:0.34	F:0.23
Residue 424	V:70.01	I:21.65	L:7.67	P:0.11	A:0.11	G:0.11
Residue 425	E:33.48	T:21.87	V:21.42	R:3.49	S:3.38	Q:3.04	W:2.82	D:2.71	L:2.48	A:1.92	I:1.24	G:0.56	M:0.34	H:0.34	C:0.11	N:0.11	K:0.11	Y:0.11	F:0.11
Residue 426	V:44.42	I:36.53	L:16.01	M:2.14	T:0.34	A:0.11	W:0.11
Residue 427	R:19.95	S:14.88	T:12.06	V:11.61	A:6.88	E:5.75	I:5.52	D:5.41	G:4.62	L:3.27	H:3.04	Q:2.25	K:1.92	N:1.35	F:0.34	M:0.34	Y:0.23	C:0.11	W:0.11
Residue 428	A:69.67	V:20.41	S:3.49	P:2.03	I:1.01	G:1.01	T:0.79	C:0.56	L:0.45	F:0.23
Residue 429	E:32.36	R:12.51	H:10.03	D:9.02	V:6.65	Q:5.98	S:5.75	T:4.96	A:4.28	N:3.16	L:1.58	K:1.13	G:0.90	F:0.34	Y:0.34	I:0.34	M:0.23	W:0.11
Residue 430	R:95.60	V:0.68	P:0.56	K:0.56	A:0.45	Q:0.45	T:0.34	S:0.34	H:0.34	N:0.11	L:0.11	I:0.11
Residue 431	S:32.92	D:11.95	T:10.15	G:6.88	R:5.64	E:5.52	F:5.52	A:4.17	L:3.38	Y:2.59	H:2.48	I:2.03	Q:1.58	N:1.47	V:1.35	K:1.24	P:0.45	W:0.34
Residue 432	A:27.73	G:18.83	D:12.06	R:9.47	E:9.13	V:6.43	P:3.49	T:3.27	S:2.82	Q:1.80	K:1.13	N:1.01	L:0.90	H:0.56	M:0.34
Residue 433	R:26.04	G:17.93	E:14.54	D:13.08	K:9.13	A:5.30	S:5.07	P:2.03	Q:1.80	H:1.69	T:1.47	N:1.01	C:0.11	V:0.11	L:0.11
Residue 434	R:31.34	W:18.26	Q:7.67	T:5.52	D:5.19	E:4.40	H:4.17	A:3.38	S:3.16	M:2.93	K:2.48	V:2.25	L:2.03	N:1.92	I:1.69	G:1.58	Y:0.79	F:0.56	P:0.23
Residue 435	L:94.25	V:1.69	M:1.58	I:0.79	Y:0.34	F:0.34	C:0.23	T:0.11	W:0.11	A:0.11
Residue 436	D:22.66	R:15.33	H:12.74	T:10.60	E:9.02	L:8.12	V:7.89	S:4.40	Q:2.71	A:1.24	K:1.24	N:1.01	I:0.68	G:0.56	M:0.56	C:0.34	F:0.23	W:0.11	Y:0.11
Residue 437	V:79.59	I:11.39	L:4.17	A:1.47	M:1.13	T:0.90	F:0.79	S:0.11
Residue 438	T:27.96	V:27.06	R:10.37	E:6.88	S:6.43	I:4.51	A:4.40	K:3.72	L:3.04	Q:2.25	G:0.56	H:0.45	D:0.45	M:0.45	N:0.34	W:0.23	F:0.23	C:0.11	Y:0.11
Residue 439	V:82.07	I:17.02	L:0.45
Residue 440	A:20.74	R:19.62	H:11.50	S:11.50	E:7.22	T:6.99	Q:5.41	V:5.30	D:4.17	I:2.14	L:1.69	C:0.90	N:0.79	K:0.45	G:0.34	M:0.34	W:0.23	Y:0.11	F:0.11
Residue 441	D:99.44	A:0.11
Residue 442	D:68.55	N:21.20	T:4.62	S:2.71	E:1.35	A:0.23	G:0.23	Q:0.23	H:0.23	Y:0.11	F:0.11
Residue 443	G:99.55
Residue 444	R:33.71	V:22.89	A:8.46	K:6.43	S:6.31	Q:5.75	H:3.49	T:2.93	G:2.48	I:2.03	L:1.13	C:1.01	N:0.79	P:0.68	M:0.68	E:0.23	F:0.23	W:0.11	D:0.11	Y:0.11
Residue 445	G:99.44	A:0.11
Residue 446	L:88.84	M:4.17	I:2.93	V:2.14	F:1.01	T:0.23	R:0.23
Residue 447	P:91.77	A:2.03	G:1.24	D:1.13	S:1.13	E:0.79	T:0.79	Q:0.34	V:0.11	R:0.11	L:0.11
Residue 448	E:40.92	D:16.01	A:16.01	P:14.43	S:2.82	Q:2.03	T:1.92	V:1.58	G:1.58	K:0.79	R:0.68	N:0.23	Y:0.11	H:0.11	L:0.11	I:0.11	M:0.11
Residue 449	G:68.43	D:20.29	E:5.07	T:1.35	A:1.13	S:1.13	N:0.68	Q:0.45	P:0.23	R:0.23	K:0.11	V:0.11	L:0.11	H:0.11
Residue 450	F:72.83	R:2.59	K:1.35	A:1.13	T:0.45	V:0.45	W:0.34	G:0.23	Q:0.23	E:0.11	P:0.11	H:0.11	S:0.11	L:0.11	I:0.11
Residue 451	D:43.52	S:20.63	R:2.14	A:1.80	N:1.69	T:1.35	E:1.01	Q:0.79	V:0.68	K:0.45	G:0.23	P:0.11	Y:0.11	H:0.11
Residue 452	L:37.66	P:14.32	A:7.10	V:6.76	I:2.93	M:1.35	S:0.68	F:0.56	W:0.45	G:0.23	Q:0.23	D:0.11	R:0.11
Residue 453	E:36.19	D:14.43	A:8.91	K:8.57	Q:6.43	G:6.09	R:5.07	P:3.83	H:2.25	S:2.25	T:1.24	V:1.13	N:0.68	L:0.45	M:0.34	F:0.11	I:0.11
Residue 454	R:16.01	V:13.53	A:12.63	S:12.51	K:10.71	G:9.36	T:9.02	P:3.72	Q:2.71	D:1.80	N:1.80	H:1.58	I:1.01	L:0.79	E:0.56	Y:0.45	W:0.34	F:0.11
Residue 455	S:44.53	G:21.42	A:14.54	T:8.68	R:2.82	M:1.35	L:1.13	D:1.01	P:1.01	K:0.68	Q:0.68	N:0.56	E:0.45	V:0.34	H:0.34	Y:0.11
Residue 456	D:24.35	S:15.90	G:15.45	T:15.11	E:9.02	A:5.07	N:3.38	R:3.16	K:2.48	P:2.14	Q:2.14	V:0.56	H:0.45	L:0.23	M:0.11	I:0.11
Residue 457	G:38.67	R:23.11	S:19.17	N:16.12	H:1.24	Q:0.56	K:0.45	T:0.34
Residue 458	L:99.55	V:0.11
Residue 459	G:99.55	A:0.11
Residue 460	L:76.44	T:19.39	S:1.92	M:0.68	N:0.34	V:0.34	I:0.34	P:0.11	F:0.11
Residue 461	Q:83.54	S:13.87	R:1.13	T:0.68	H:0.34	A:0.11
Residue 462	I:99.55	F:0.11
Residue 463	V:95.38	A:2.25	I:1.69	M:0.23	S:0.11
Residue 464	R:79.59	Q:4.17	S:3.83	K:2.93	T:2.14	H:2.03	N:1.80	A:1.13	G:1.13	L:0.56	E:0.11	C:0.11	V:0.11
Residue 465	T:90.98	A:6.43	S:1.01	G:0.56	Q:0.34	P:0.11	N:0.11	I:0.11
Residue 466	L:98.53	M:0.68	Q:0.23	P:0.11	I:0.11
Residue 467	V:72.94	I:17.47	A:5.75	L:1.80	T:1.35	M:0.23	P:0.11
Residue 468	E:25.82	T:20.29	Q:13.08	S:12.51	V:8.68	A:5.64	D:4.17	R:2.25	G:1.47	N:0.90	I:0.90	L:0.68	K:0.56	M:0.23	H:0.23	C:0.11	Y:0.11
Residue 469	G:39.68	S:29.54	A:14.43	N:8.79	I:3.04	T:2.25	V:1.13	P:0.11	K:0.11	M:0.11
Residue 470	E:95.94	D:3.27	V:0.34	P:0.11
Residue 471	L:97.41	M:1.69	V:0.23	I:0.23	P:0.11
Residue 472	G:48.03	R:18.38	D:12.06	S:9.58	A:2.71	H:2.14	N:1.92	E:1.58	Q:1.35	K:1.01	L:0.68	C:0.23
Residue 473	G:97.18	S:1.35	A:1.13
Residue 474	T:36.53	S:31.45	R:9.58	Q:4.62	E:3.95	A:3.49	H:2.82	V:2.59	K:1.01	G:0.79	D:0.68	L:0.68	I:0.68	N:0.56	M:0.11	C:0.11
Residue 475	L:46.00	I:42.50	F:9.58	V:0.90	M:0.68
Residue 476	E:26.16	D:25.14	G:11.27	S:11.16	T:8.46	A:6.99	R:3.72	Q:2.37	V:1.24	H:1.24	N:0.56	K:0.45	L:0.34	I:0.23	F:0.11	Y:0.11
Residue 477	L:30.44	W:26.49	M:23.22	I:8.00	V:4.74	F:4.62	A:0.79	T:0.45	Y:0.45	H:0.11	S:0.11
Residue 478	R:26.94	H:19.17	G:18.71	E:5.98	A:5.41	V:5.30	S:4.51	T:4.17	L:3.04	Q:2.03	K:1.92	D:0.68	N:0.68	I:0.34	M:0.23	Y:0.23	C:0.11	F:0.11
Residue 479	P:32.92	T:13.19	A:11.27	R:10.26	N:7.89	D:6.88	S:5.52	G:4.74	E:3.83	Q:1.35	V:0.56	H:0.56	K:0.34	L:0.23
Residue 480	R:36.08	A:19.17	G:11.72	V:5.98	L:5.64	S:4.74	P:3.61	N:3.27	M:2.59	I:1.80	T:1.35	Q:1.13	D:0.90	K:0.34	W:0.23	H:0.23	C:0.11	Y:0.11
Residue 481	P:30.44	E:18.49	A:14.88	D:7.22	V:5.41	S:5.19	T:3.83	M:3.27	R:2.37	H:1.80	Q:1.47	G:1.35	K:0.90	L:0.90	N:0.34	W:0.11	I:0.11
Residue 482	G:43.29	D:14.21	E:13.64	S:5.64	A:4.96	T:3.95	P:3.38	Q:1.92	R:1.58	H:1.47	V:1.01	N:0.90	K:0.68	L:0.68	M:0.23	I:0.11
Residue 483	G:64.83	R:9.47	S:7.89	A:3.38	E:2.82	T:2.25	Q:2.03	K:1.69	D:0.79	N:0.79	V:0.79	H:0.68	P:0.45	L:0.34	I:0.34
Residue 484	G:98.76	L:0.34	D:0.11	E:0.11	S:0.11
Residue 485	T:93.12	A:4.40	S:1.69	V:0.11	Q:0.11	M:0.11
Residue 486	E:41.49	R:22.32	D:13.98	Q:4.17	V:4.06	S:2.93	T:2.59	K:2.59	A:2.14	L:1.47	C:0.68	I:0.56	M:0.23	F:0.11	N:0.11	H:0.11
Residue 487	V:62.57	A:35.40	M:0.68	C:0.34	F:0.34	G:0.23
Residue 488	V:39.46	T:17.70	A:7.44	E:6.65	L:6.09	I:4.74	R:4.51	S:4.40	G:1.92	D:1.47	Q:1.47	M:1.01	K:0.79	N:0.68	H:0.68	F:0.45	C:0.11
Residue 489	L:52.65	I:27.28	V:15.45	F:2.59	M:0.79	A:0.45	D:0.11	W:0.11	S:0.11
Residue 490	D:27.51	R:22.66	E:17.93	V:8.34	T:7.67	S:5.98	A:2.48	Q:2.25	H:1.13	K:0.90	G:0.79	N:0.45	L:0.45	F:0.34	C:0.23	I:0.23	Y:0.11	W:0.11
Residue 491	V:43.52	I:25.59	L:19.73	A:4.74	M:3.27	F:2.14	C:0.34	T:0.23
Residue 492	P:83.65	R:3.16	V:1.80	T:1.69	D:1.58	E:1.24	A:1.24	G:1.01	S:1.01	N:0.68	K:0.56	H:0.56	L:0.45	Q:0.34	I:0.23	M:0.23
Residue 493	L:60.54	V:15.78	I:9.02	M:3.16	G:2.82	A:2.14	F:1.92	T:0.68	R:0.68	S:0.68	D:0.45	N:0.34	E:0.34	Q:0.34	P:0.11	C:0.11	W:0.11	K:0.11	Y:0.11
Residue 494	R:23.79	G:20.18	D:9.58	A:8.34	E:7.10	S:5.41	P:4.51	T:3.49	Q:3.27	H:2.82	V:2.48	L:1.80	K:1.69	N:1.47	I:0.79	M:0.11	C:0.11
Residue 495	R:22.55	G:9.92	A:6.43	W:5.98	Y:4.74	P:4.51	K:4.06	S:3.95	H:3.83	D:3.61	E:3.38	Q:2.71	T:2.03	F:1.69	V:1.35	L:1.24	N:1.01	I:0.11
Residue 496	R:29.54	L:7.10	A:6.31	G:5.07	E:4.40	I:4.28	P:4.28	D:3.16	S:3.16	V:3.04	Q:1.80	H:1.58	T:1.47	N:1.13	K:1.13	M:0.68	W:0.45	C:0.11	Y:0.11	F:0.11
Residue 497	R:13.30	A:8.12	G:7.10	T:6.43	K:6.31	P:5.41	S:4.74	E:3.38	V:2.59	Q:2.48	D:2.37	L:2.03	N:1.92	H:1.35	F:0.23	M:0.11	I:0.11	C:0.11	Y:0.11
Residue 498	R:24.46	A:5.98	P:4.62	G:4.28	S:3.16	K:3.04	Q:2.48	E:2.37	D:1.80	T:1.35	N:1.35	L:0.68	V:0.56	H:0.45	Y:0.23	I:0.23	C:0.11
Residue 499	R:10.82	A:5.86	L:5.30	P:5.07	S:4.85	D:2.82	G:2.82	T:2.59	E:2.03	V:1.92	Q:1.47	K:1.24	H:0.56	M:0.34	F:0.34	Y:0.23	C:0.11	I:0.11
Residue 500	A:6.65	G:4.40	S:3.95	R:3.72	P:3.16	V:2.14	L:2.14	T:1.92	D:1.47	E:1.24	Y:1.24	Q:1.13	K:0.90	H:0.68	M:0.68	I:0.34	N:0.23	C:0.11
Residue 501	Q:4.96	G:3.61	A:3.27	P:3.16	L:2.82	R:2.59	S:2.25	V:1.80	N:1.13	T:1.01	H:0.79	D:0.68	E:0.56	W:0.34	F:0.23	C:0.11	Y:0.11	I:0.11

### Sheet: PAS-GAF conservation
Domain	Residue	Conservation	Position
GAF	22	L:91.66
GAF	29	W:92.45
GAF	30	Q:99.32
GAF	34	D:100.00	Interface
GAF	35	L:96.51	Interface
GAF	37	F:98.42
GAF	38	A:94.93
GAF	39	D:100.00
GAF	43	W:95.04	Cavity
GAF	58	R:99.89
GAF	59	P:99.66	Interface
GAF	64	T:99.32	Interface
GAF	69	D:99.77
GAF	71	V:93.46
GAF	72	G:93.01
GAF	115	P:99.44
GAF	116	V:90.64
GAF	125	V:93.24
GAF	137	R:96.62	Interface
GAF	140	S:94.36	Interface
GAF	143	E:96.39	Interface
GAF	150	A:97.86
GAF	153	L:95.83
GAF	156	M:99.21	Interface
GAF	160	G:98.08
GAF	162	F:91.88	Interface
GAF	163	P:99.77
PAS	175	P:98.42
PAS	176	R:99.89	Interface
PAS	179	D:100.00
PAS	180	G:100.00
PAS	183	R:98.31	Interface
PAS	188	G:98.87
PAS	193	A:96.84	Interface
PAS	194	S:99.77	Interface
PAS	195	P:100.00	Interface
PAS	196	N:100.00	Interface
PAS	199	S:100.00	Interface
PAS	203	R:96.96	Interface
PAS	205	G:98.99
PAS	210	L:92.22
PAS	212	G:92.90
PAS	215	L:97.18	Cavity
PAS	242	G:93.35
PAS	261	R:99.10	Interface
PAS	264	P:93.01	Interface
PAS	265	L:92.00	Interface
PAS	273	G:98.76
PAS	277	L:95.04	Interface
PAS	279	R:98.42	Interface
PAS	280	D:98.20	Interface
PAS	281	V:92.56	Interface
